# Comparison of CRISPR/Cas9-mediated megabase-scale genome deletion methods in mouse embryonic stem cells

**DOI:** 10.1101/2022.03.13.484059

**Authors:** Masayuki Miyata, Junko Yoshida, Itsuki Takagishi, Kyoji Horie

## Abstract

The genome contains large functional units ranging in size from hundreds of kilobases to megabases, such as gene clusters, promoter-enhancer loops, and topologically associating domains. To analyze these large functional units, the technique of deleting the entire functional unit is effective. However, deletion of such large regions is less efficient than conventional genome editing, especially in cultured cells, and a method that can ensure success is anticipated. Here, we compared methods to delete the 2.5-Mb Krüppel-associated box zinc finger protein (KRAB-ZFP) gene cluster on chromosome 4 in mouse embryonic stem cells using CRISPR/Cas9. Three methods were used: first, deletion by non-homologous end joining (NHEJ); second, homology-directed repair (HDR) using a single-stranded oligodeoxynucleotide (ssODN) with 70-bp homology arms; and third, HDR employing targeting vectors with a selectable marker and 1-kb homology arms. NHEJ-mediated deletion was achieved in 9% of the transfected cells. The deletion frequency of NHEJ and HDR was found to be comparable when the ssODN was transfected. Deletion frequency was highest when targeting vectors were introduced, with deletions occurring in 31–63% of the drug-resistant clones. Biallelic deletion was observed when targeting vectors were used. This study will serve as a benchmark for the introduction of large deletions into the genome.
