## Supplementary Table 2 for "Comparison of CRISPR/Cas9-mediated megabase-scale genome deletion methods in mouse embryonic stem cells"

### Sheet: Sheet1
Supplementary Table 2. Oligonucleotide sequence
ssODN (Fig. 3)
	Z6L-ssODN-1 (lower case: EcoRI site)	TTC AAA GTC AGA ATG AAA AAG TGA GAC CAA GAG AAA CTG GGG TTA AGG CTT CAG CTA CGG AGA AGC CCG Aga att cCC GTG GCA TAT TCC AGT AGT CTT TGA GGA CCT GAA AGA AAC TCA TAC TGA AGG GTA TGT ATG ACT ATA AA
Complementary oligonucleotides cloned into the sgRNA expression vector pX330 (Fig. 1, 2A, 2B, 3A, 3F, 4A, 5A)
	sgRNA1
	Forward	caccGCTACGGAGAAGCCCGATGG
	Reverse	aaacCCATCGGGCTTCTCCGTAGC
	sgRNA2
	Forward	caccGTATTGATCGTTTAGAACCG
	Reverse	aaacCGGTTCTAAACGATCAATAC
PCR primers for detecting genomic deletions by NHEJ or ssODN-mediated HDR (Fig. 3A-3E, 5D)
	Forward	CAAAACCACATGAGAGAGATTGAAAAC
	Reverse	CTTGTGTAATTGAATGTGCATTGGCTAAAG
PCR primers for the identification of HDR by the hyg-targeting vector (Fig. 4A, 4B, 4D)
	Upstream region
	Forward	GCAGTTCAGGTCTTGCTCACCTCTATGCTC
	Reverse	GCTGCATCAGGTCGGAGACGCTGTC
	Downstream region
	Forward	TCTGGACCGATGGCTGTGTAGAAGTACTCG
	Reverse	TATGGCCGTGCTAAGGTCAGGTTTTTGACA
PCR primers for the identification of HDR by the neo-targeting vector (Fig. 4A, 4C, 4D, 5E)
	Upstream region
	Forward	GCAGTTCAGGTCTTGCTCACCTCTATGCTC
	Reverse	CGGCCACAGTCGATGAATCCAGAAA
	Downstream region
	Forward	TCGCCTTCTATCGCCTTCTTGACGAGTTCT
	Reverse	TATGGCCGTGCTAAGGTCAGGTTTTTGACA
PCR primers for the screening of biallelic mutation (Fig. 5B)
	PCR1
	Forward	GGAAGCTTTCCAAACATGCAGGTCAATAGC
	Reverse	GGACAAATGATCAAGTTTCAGCCTG
	PCR2
	Forward	TGGGAAAGTACGGTGGTCTAGTTGAATATC
	Reverse	CGTCCTATGAACCTCTGTACGCTAATCCTG
PCR primers used for the construction of the targeting vectors
	Zfp600-5HR1-F1	ggcggtaccTATACATAGGTAAAAATAAAATAATTG
	Zfp600-5HR1-R1	gccaagcttGGGCTTCTCCGTAGCTGAAGCCTTAAC
	Zfp600-3HR1-F1	ggagcggccgcCCGTGGCATATTCCAGTAGTCTTTGAG
	Zfp600-3HR1-R1	gcttccgcggCAGACTAAATACAAATTTAAAATGGAAACA
